# scAI-SNP: a method for inferring ancestry from single-cell data

**DOI:** 10.1101/2024.05.14.594208

**Authors:** Sung Chul Hong, Francesc Muyas, Isidro Cortés-Ciriano, Sahand Hormoz

## Abstract

Collaborative efforts, such as the Human Cell Atlas, are rapidly accumulating large amounts of single-cell data. To ensure that single-cell atlases are representative of human genetic diversity, we need to determine the ancestry of the donors from whom single-cell data are generated. Self-reporting of race and ethnicity, although important, can be biased and is not always available for the datasets already collected. Here, we introduce scAI-SNP, a tool to infer ancestry directly from single-cell genomics data. To train scAI-SNP, we identified 4.5 million ancestry-informative single-nucleotide polymorphisms (SNPs) in the 1000 Genomes Project dataset across 3201 individuals from 26 population groups. For a query single-cell data set, scAI-SNP uses these ancestry-informative SNPs to compute the contribution of each of the 26 population groups to the ancestry of the donor from whom the cells were obtained. Using diverse single-cell data sets with matched whole-genome sequencing data, we show that scAI-SNP is robust to the sparsity of single-cell data, can accurately and consistently infer ancestry from samples derived from diverse types of tissues and cancer cells, and can be applied to different modalities of single-cell profiling assays, such as single-cell RNA-seq and single-cell ATAC-seq. Finally, we argue that ensuring that single-cell atlases represent diverse ancestry, ideally alongside race and ethnicity, is ultimately important for improved and equitable health outcomes by accounting for human diversity.
