## Supplementary Table 1 for "scAI-SNP: a method for inferring ancestry from single-cell data"

Title: Supplemental Table 1
Description: 1kGP data's metadata by 26 population groups and also 5 regional population groups. Population latitude and longitude point to the geographic locations of the samples; for example, ITU or "Indian Telugu in the UK"'s locations are in the UK
Population ID	count	Population description	Population latitude	Population longitude	Superpopulation name
FIN	99	Finnish in Finland	60.17	24.93	European Ancestry
CHS	163	Han Chinese South	23.13333	113.266667	East Asian Ancestry
KHV	122	Kinh in Ho Chi Minh City	10.78	106.68	East Asian Ancestry
BEB	131	Bengali in Bangladesh	23.7	90.35	South Asian Ancestry
PUR	139	Puerto Rican in Puerto Rico	18.4	-66.1	American Ancestry
ACB	116	African Caribbean in Barbados	13.1	-59.62	African Ancestry
ASW	74	African Ancestry in Southwest US	35.483	-97.53333	African Ancestry
YRI	178	Yoruba in Ibadan, Nigeria	7.4	3.92	African Ancestry
GWD	178	Gambian in Western Division, The Gambia - Mandinka	13.454876	-16.579032	African Ancestry
JPT	104	Japanese in Tokyo, Japan	35.68	139.68	East Asian Ancestry
MSL	99	Mende in Sierra Leone	8.48	-13.23	African Ancestry
CEU	179	Utah residents (CEPH) with Northern and Western European ancestry	40.767	-111.8904	European Ancestry
ESN	149	Esan in Nigeria	9.06666	7.483333	African Ancestry
CHB	103	Han Chinese in Beijing China	39.916666	116.383333	East Asian Ancestry
CLM	132	Colombian in Medellin Colombia	4.58333	-74.066666	American Ancestry
CDX	93	Chinese Dai in Xishuangbanna, China	22	100.78	East Asian Ancestry
PEL	122	Peruvian in Lima, Peru	-12.04	-77.03	American Ancestry
PJL	146	Punjabi in Lahore Pakistan	31.554606	74.357158	South Asian Ancestry
IBS	156	Iberian populations in Spain	40.38	-3.72	European Ancestry
TSI	107	Toscani in Italy	42.1	12	European Ancestry
MXL	97	Mexican Ancestry in LA California	34.0544	-118.2439	American Ancestry
LWK	99	Luhya in Webuye, Kenya	-1.27	36.61	African Ancestry
GIH	103	Gujarati Indians in Houston TX	29.7589	-95.3677	South Asian Ancestry
STU	114	Sri Lankan Tamil in the UK	52.486243	-1.890401	South Asian Ancestry
ITU	107	Indian Telugu in the UK	52.486243	-1.890401	South Asian Ancestry
GBR	91	British in England and Scotland	52.486243	-1.890401	European Ancestry
Superpopulation name	count	Superpopulation ID
African Ancestry	893	AFR
American Ancestry	490	AMR
East Asian Ancestry	585	EAS
European Ancestry	632	EUR
South Asian Ancestry	601	SAS
						Note
						Title: Supplemental Table 1
						Description: 1kGP data's metadata by 26 population groups and also 5 regional population groups. Population latitude and longitude point to the geographic locations of the samples; for example, ITU or "Indian Telugu in the UK"'s locations are in the UK
