## Supplementary Table 2 for "scAI-SNP: a method for inferring ancestry from single-cell data"

Title: Supplemental Table 2
Description: The 1kGP data was split 80-20% for training-test sets. Using the training data, scAI-SNP inference model was built using different number of principal components. Using the test data, each respective model was tested by computing the accuracy score repeatedly but with different degrees of missing mutations in the test data. Missing mutations (out of 4.5 million sites) were selected a…
Accuracy (%)
Number of principal components used to train the model		500	600	700	800	900	1000
proportion of missing mutations in the test data	no missing	86.41	87.81	88.59	89.53	90.47	89.69
	90% missing	85.78	88.28	89.38	90.31	90.78	90.47
	99% missing	84.53	86.41	87.34	88.91	89.06	89.22
	99.9% missing	79.06	80.78	81.72	82.81	83.44	83.75
